# Three new species of *Thelymitra* (Diurideae, Orchidaceae) endemic to Aotearoa New Zealand

**DOI:** 10.64898/2026.08.27.745643

**Authors:** H.R. Jones, J.A. Tate, C.A. Lehnebach

## Abstract

Three new species of sun orchid (*Thelymitra*) endemic to Aotearoa New Zealand are here described: *T. palustris*, *T. scabrifolia* and *T. semaphora*. The morphological distinctiveness of these three species has been acknowledged for decades; however, their taxonomic status has remained unresolved. Evidence from existing karyological data, recently generated DNA sequence data (*LFY* and *ycf*1) and morphological studies from historical and fresh collections are used here to support their formal description. Both *T. palustris* and *T. semaphora* are restricted to wet habitats north of Auckland (North Island). *Thelymitra scabrifolia* inhabits mostly scrub, with a similar northern North Island distribution, but it has been found also in Manawatāwhi / Three Kings Islands and historically in Otago (South Island). All three species are polyploids and are of conservation concern.
