## Supplementary Table 1 for "Three new species of *Thelymitra* (Diurideae, Orchidaceae) endemic to Aotearoa New Zealand"

### Sheet: Sheet1
	Jones et al. (2026) Three new species of Thelymitra endemic to New Zealand
	Supplementary Table XX	GenBank accession numbers for DNA sequence data used in the phylogenetic networks shown in Figure 2A & B.
		Species	LFY	ycf1
		T. aemula	PV815883	PV815824
		T. aff. brevifolia	PV815900	PV815834
		T. antennifera	PV815907, PV815908	PV815841
		T. carnea	PV815884, PV815885	PV815825
		T. colensoi	PV815866, PV815859	PV815807, PV817594, PV815806
		T. cyanapicata	PV815899	PV815833
		T. cyanea	PV815861	PV815795
		T. formosa	PV815871	PV815814
		T. hatchii	PV815869, PV815870, PV815873, PV815874	PV815835
		T. holmesii	PV815903	PV815838
		T. ixioides	PV815882	PV815823
		T. longifolia	PV815857	PV815789, PV815790, PV815798
		T. mucida	-	MG695357
		T. nervosa	PV815894, PV815895	PV815813
		T. palustris	PV815901	PV815836
		T. pauciflora	PV815858	PV815839, PV815793
		T. pulchella	PV815905, PV815906, PV815868	PV815818, PV815811
		T. sanscilia	PV815887	PV815827
		T. scabrifolia	PV815886	PV815826
		T. semaphora	PV815878, PV815879	PV815821
