## Supplementary Table 2 for "Three new species of *Thelymitra* (Diurideae, Orchidaceae) endemic to Aotearoa New Zealand"

### Sheet: Sheet1
Jones et al. (2026) Three new species of Thelymitra endemic to New Zealand
Supplementary Table 1	List of observation on iNaturalists for Thelymitra palustris, T. scabrifolia and T. semaphora.
	Species	observation
	T. palustris	http://naturewatch.org.nz/observations/4620619
	T. palustris	https://www.inaturalist.org/observations/36649238
	T. palustris	https://www.inaturalist.org/observations/36649894
	T. palustris	https://www.inaturalist.org/observations/66367266
	T. scabrifolia	http://naturewatch.org.nz/observations/2099049
	T. scabrifolia	http://naturewatch.org.nz/observations/2099050
	T. scabrifolia	http://naturewatch.org.nz/observations/2099052
	T. scabrifolia	http://naturewatch.org.nz/observations/2311833
	T. scabrifolia	http://naturewatch.org.nz/observations/2334766
	T. scabrifolia	http://naturewatch.org.nz/observations/4222085
	T. scabrifolia	http://naturewatch.org.nz/observations/4380607
	T. scabrifolia	http://naturewatch.org.nz/observations/4380608
	T. scabrifolia	http://naturewatch.org.nz/observations/4380609
	T. scabrifolia	http://naturewatch.org.nz/observations/4425618
	T. scabrifolia	http://naturewatch.org.nz/observations/4431584
	T. scabrifolia	http://naturewatch.org.nz/observations/4436115
	T. scabrifolia	http://naturewatch.org.nz/observations/4436896
	T. scabrifolia	https://www.inaturalist.org/observations/8538079
	T. scabrifolia	https://www.inaturalist.org/observations/8538082
	T. scabrifolia	https://www.inaturalist.org/observations/17357415
	T. scabrifolia	https://www.inaturalist.org/observations/17358388
	T. scabrifolia	https://www.inaturalist.org/observations/17372835
	T. scabrifolia	https://www.inaturalist.org/observations/17388182
	T. scabrifolia	https://www.inaturalist.org/observations/17459239
	T. scabrifolia	https://www.inaturalist.org/observations/17489788
	T. scabrifolia	https://www.inaturalist.org/observations/17761905
	T. scabrifolia	https://www.inaturalist.org/observations/17762010
	T. scabrifolia	https://www.inaturalist.org/observations/17828789
	T. scabrifolia	https://www.inaturalist.org/observations/18637699
	T. scabrifolia	https://www.inaturalist.org/observations/35635458
	T. scabrifolia	https://www.inaturalist.org/observations/98452506
	T. scabrifolia	https://www.inaturalist.org/observations/138477550
	T. scabrifolia	https://www.inaturalist.org/observations/138590172
	T. scabrifolia	https://www.inaturalist.org/observations/141362901
	T. scabrifolia	https://www.inaturalist.org/observations/141365932
	T. scabrifolia	https://www.inaturalist.org/observations/141365939
	T. scabrifolia	https://www.inaturalist.org/observations/186446679
	T. scabrifolia	https://www.inaturalist.org/observations/187600554
	T. scabrifolia	https://www.inaturalist.org/observations/246899463
	T. scabrifolia	https://www.inaturalist.org/observations/247069387
	T. scabrifolia	https://www.inaturalist.org/observations/247071219
	T. scabrifolia	https://www.inaturalist.org/observations/247071596
	T. scabrifolia	https://www.inaturalist.org/observations/247077627
	T. scabrifolia	https://www.inaturalist.org/observations/24707919 5
	T. scabrifolia	https://www.inaturalist.org/observations/247081787
	T. scabrifolia	https://www.inaturalist.org/observations/248982544
	T. semaphora	http://naturewatch.org.nz/observations/4431686
	T. semaphora	https://www.inaturalist.org/observations/17373387
	T. semaphora	https://www.inaturalist.org/observations/17749005
	T. semaphora	https://www.inaturalist.org/observations/65074018
	T. semaphora	https://www.inaturalist.org/observations/140351726
	T. semaphora	https://www.inaturalist.org/observations/187600556
